# Cytokinin Mediates Photosynthesis and Senescence Action Through CHLOROPLAST IMPORT APPARATUS 2 (CIA2) and CIA2-like (CIL)

**DOI:** 10.64898/2026.09.30.755754

**Authors:** Risheek R. Khanna, Satyam Singh, Miroslav Berka, Shelby Crowell, Peyton Hass, Alvaro Sanz-Saez, Martin Černý, Aaron M. Rashotte

## Abstract

Progression of leaf senescence is regulated by internal factors like the plant hormone cytokinin (CK) that acts to delay senescence and retain photosynthesis by maintaining chloroplast-functionality. While initial CK-signaling components controlling senescence have been described, downstream targets regulating physiological performance have remained less characterized. Here we present the CHLOROPLAST IMPORT APARATUS 2 (CIA2) and CIA2-like (CIL) transcription factors (TFs) as mediators of CK senescence activity, enabling chloroplast-function. Utilizing loss-of-function mutants, we show CIA2 and CIL negatively regulate senescence progression and alter physiological performance in *Arabidopsis thaliana*. Integrated transcriptomic-metabolomic analysis shows that CIA2 and CIL action is distinct from other known chloroplast-related TFs (like GLKs/GATAs) and can boost antioxidant response over senescence. We find that CIA2 and CIL are essential in relaying CK activity during chloroplast biogenesis, photosynthesis, rubisco function, and metabolite accumulation. In turn, ARR10/12 CK signaling components were needed for CK induction of *CIA2* and *CIL* themselves - a cascade that induced chloroplast- and photosynthesis-associated nuclear genes, to boost chloroplast-function and metabolism. We also show that CK acts to repress senescence through accumulation of the polyamine, spermidine, in a CIA2/CIL dependent manner. This work presents a CIA2/CIL-cascade as a new anterograde signal for CK antisenescence effects, indicating a mechanism through which CK prolongs leaf function. This fundamental understanding of CK action has implications towards engineering plants with elevated photosynthesis performance and delayed senescence.
