## Supplemental File 6 for "Cytokinin Mediates Photosynthesis and Senescence Action Through CHLOROPLAST IMPORT APPARATUS 2 (CIA2) and CIA2-like (CIL)"

### Sheet: qRT-PCR primers
Gene	qRT-PCR Forward Primer	qRT-PCR Reverse Primer
TUB4	TCAATACGTCGGCGATTCTC	AGATCCAGTTCCTCCTCCCA
CIA2	GGAGACGAGTTTGAAGAGAACAG	CTAGCATTGACATCGACAGCTTC
CIL	CTCGAATCCAAAGCTGGAGCAG	CCTTACATGAAAATCGACTCCG
ARR10	GACGCCATTCAACAAGCTAAC	GACCGGATCCAACAGGTATTC
GLK1	CCGTAGCTACGAGATTTAGAGC	CTATGGCTGCATCCACGCTC
GLK2	CTCTATCCACAGGGATATGGTATG	GGGATGAATGTCGATGGGAG
GATA21	CCATCACGAACAACCCTTTTTC	TCCACCGTTAGCCACAAACATC
GATA22	TCCCTCTTCTTTGATGTCACCG	AGTGTGTTGTTTGCTGCTGTCG
GUN4	CTGCTCTGCTTCTTCCACCT	TCTCCTCGTCGGCTTGTCT
TOC33	GGACGAAAAGGCTCTTCCAAAT	GTGGCTTTCCACTTGTCTTG
